# A Full Spectrum Fibroblast Profiling Panel Reveals Phenotypic and Metabolic Heterogeneity of Cancer-Associated Fibroblasts at the Single-Cell Level

**DOI:** 10.64898/2026.09.07.749987

**Authors:** Kevin Muñoz Forti, Marta Storl-Desmond, Sayana E. Isaac, Daniel Martínez, Michał Nizio, Shan Lin, Aniruddhsingh Solanki, Simon Schwörer

## Abstract

Cancer-associated fibroblasts (CAFs) exhibit extensive transcriptional and phenotypic heterogeneity and are highly plastic. Routine approaches to resolving CAF heterogeneity at the single-cell and protein levels are lacking, making it difficult to assess changes in CAF state in response to perturbations. Here, we present an optimized 28-marker spectral flow cytometry panel that uses unsupervised clustering to resolve CAF states across *in vivo* and *in vitro* models. Using this new fibroblast profiling panel (FPP), we show that LRRC15+ CAFs in murine pancreatic ductal adenocarcinoma are phenotypically distinct from canonical αSMA+ myofibroblasts, rather than representing a subset of this population. We find that marker expression is graded rather than discrete across clusters, indicating that CAF identity spans a continuum rather than fixed states. Metabolic profiling further shows that hypoxic CAFs were enriched for glucose uptake and an inflammatory phenotype. Using *in vitro* models, we further demonstrate how the FPP can resolve plasticity outcomes. In a 3D organoid co-culture model, direct contact between tumor cells and fibroblasts, but not organoid-derived factors alone, induces a stem-like CAF state also observed *in vivo*. In 2D, TGFβ and inflammatory/hypoxic stimuli each enrich distinct, pre-existing CAF states rather than generating new ones. These findings establish our FPP as a practical method for resolving fibroblast heterogeneity at the protein level in cancer and beyond.
