## Supplemental Table 1 for "A Full Spectrum Fibroblast Profiling Panel Reveals Phenotypic and Metabolic Heterogeneity of Cancer-Associated Fibroblasts at the Single-Cell Level"

### Sheet: Sheet1
Antibody	Dilution
Rat ⍺-mouse CD45 BV711	1:800
Rat ⍺-mouse CD326 BV650	1:400
Hamster ⍺-mouse PDPN APC-Fire 750	1:300
Rat ⍺-mouse Ly-6C BV421	1:400
Rat ⍺-mouse I-A/I-E BV785	1:400
Hamster ⍺-mouse CD34 PE-Cy7	1:400
Rat ⍺-mouse CD73 PerCP-Cy5.5	1:400
Rat ⍺-mouse CD140⍺ BV605	1:300
Rat ⍺-mouse IL-6 APC	1:200
Rat ⍺-mouse Ly-6A/E Spark UV PLUS395	1:400
Mouse ⍺-human CD105 BUV661	1:400
Rat ⍺-mouse CD31 BUV737	1:800
Rat ⍺-mouse CD140β BV510	1:400
Rat ⍺-mouse CD29 PerCP-eFluor 710	1:600
Mouse ⍺-mouse ⍺SMA PE	1:400
Mouse ⍺-mouse S100A4	1:600
Mouse ⍺-mouse CXCL-1	1:200
Rat ⍺-mouse CD90 PE-Cy5	1:400
Rabbit ⍺-mouse LRRC15 Alexa Fluor 647	1:400
Rabbit ⍺-mouse FAP⍺ Alexa Fluor 594	1:400
Rabbit ⍺-mouse CD74 Alexa Fluor 680	1:400
Rat ⍺-mouse CD26 Biotin	1:10
Rat ⍺-mouse CD274 PE-Fire 640	1:400
Rat ⍺-mouse/human CD44 PerCP-Fire 806	1:600
